# Reference-based QUantification Of gene Dispensability (QUOD)

**DOI:** 10.1101/2020.04.28.065714

**Authors:** Katharina Sielemann, Bernd Weisshaar, Boas Pucker

**Author notes:** Email addresses.

## Abstract

**Background:** Dispensability of genes in a phylogenetic lineage, e.g. a species, genus, or higher-level clade, is gaining relevance as most genome sequencing projects move to a pangenome level. Most analyses classify genes as core genes, which are present in all investigated individual genomes, and dispensable genes, which only occur in a single or a few investigated genomes. The binary classification as ‘core’ or ‘dispensable’ is often based on arbitrary cutoffs of presence/absence in the analysed genomes. Even when extended to ‘conditionally dispensable’, this concept still requires the assignment of genes to distinct groups.

**Results:** Here, we present a new method which overcomes this distinct classification by quantifying gene dispensability and present a dedicated tool for reference-based QUantification Of gene Dispensability (QUOD). As a proof of concept, sequence data of 966 *Arabidopsis thaliana* accessions (Ath-966) were processed to calculate a gene-specific dispensability score for each gene based on normalised coverage in read mappings. We validated this score by comparison of highly conserved Benchmarking Universal Single Copy Orthologs (BUSCOs) to all other genes. The average scores of BUSCOs were significantly lower than the scores of non-BUSCOs. Analysis of variation demonstrated lower variation values between replicates of a single accession than between iteratively, randomly selected accessions from the whole dataset Ath-966. Functional investigations revealed defense and antimicrobial response genes among the genes with high-dispensability scores.

**Conclusions:** Instead of classifying a gene as core or dispensable, QUOD assigns a dispensability score to each gene. Hence, QUOD facilitates the identification of candidate dispensable genes, associated with high dispensability scores, which often underlie lineage-specific adaptation to varying environmental conditions.
