## Additional file 1 for "Reference-based QUantification Of gene Dispensability (QUOD)"

Run	SampleName
SRR1946536	10001
SRR1946537	10002
SRR1946538	10004
SRR1946539	10005
SRR1946540	10006
SRR1946541	10008
SRR1946542	10009
SRR1946543	10010
SRR1946544	10011
SRR1946545	10012
SRR1946546	10013
SRR1946547	10014
SRR1946548	10015
SRR1946549	10017
SRR1946550	10018
SRR1946551	10020
SRR1946552	10022
SRR1946553	10023
SRR1946554	10027
SRR1946555	14312
SRR1946556	14313
SRR1946557	14314
SRR1946558	14315
SRR1946559	14318
SRR1946560	14319
SRR1946561	15560
SRR1946562	15591
SRR1946563	15592
SRR1946564	15593
SRR1946565	18694
SRR1946566	18696
SRR1946567	19949
SRR1946568	19950
SRR1946569	19951
SRR1946470	9921
SRR1946471	9924
SRR1946472	9925
SRR1946473	9926
SRR1946474	9927
SRR1946475	9928
SRR1946476	9929
SRR1946477	9930
SRR1946478	9932
SRR1946479	9933
SRR1946480	9935
SRR1946481	9937
SRR1946482	9938
SRR1946483	9939
SRR1946484	9941
SRR1946485	9942
SRR1946486	9943
SRR1946487	9944
SRR1946488	9945
SRR1946489	9946
SRR1946490	9947
SRR1946491	9948
SRR1946492	9949
SRR1946493	9950
SRR1946494	9951
SRR1946495	9952
SRR1946496	9953
SRR1946497	9955
SRR1946498	9956
SRR1946499	9957
SRR1946500	9958
SRR1946501	9959
SRR1946502	9960
SRR1946503	9962
SRR1946504	9963
SRR1946505	9964
SRR1946506	9965
SRR1946507	9966
SRR1946508	9968
SRR1946509	9969
SRR1946510	9970
SRR1946511	9971
SRR1946512	9972
SRR1946513	9973
SRR1946514	9974
SRR1946515	9975
SRR1946516	9976
SRR1946517	9978
SRR1946518	9979
SRR1946519	9980
SRR1946520	9981
SRR1946521	9982
SRR1946522	9983
SRR1946523	9984
SRR1946524	9985
SRR1946525	9986
SRR1946526	9987
SRR1946527	9988
SRR1946528	9990
SRR1946529	9991
SRR1946530	9993
SRR1946531	9995
SRR1946532	9996
SRR1946533	9997
SRR1946534	9998
SRR1946535	9999
SRR1946370	9807
SRR1946371	9808
SRR1946372	9809
SRR1946373	9810
SRR1946374	9811
SRR1946375	9812
SRR1946376	9813
SRR1946377	9814
SRR1946378	9815
SRR1946379	9816
SRR1946380	9817
SRR1946381	9819
SRR1946382	9820
SRR1946383	9821
SRR1946384	9822
SRR1946385	9823
SRR1946386	9824
SRR1946387	9825
SRR1946388	9826
SRR1946389	9827
SRR1946390	9828
SRR1946391	9830
SRR1946392	9831
SRR1946393	9832
SRR1946394	9833
SRR1946395	9834
SRR1946396	9835
SRR1946397	9836
SRR1946398	9837
SRR1946399	9838
SRR1946400	9839
SRR1946401	9840
SRR1946402	9841
SRR1946403	9843
SRR1946404	9844
SRR1946405	9845
SRR1946406	9846
SRR1946407	9847
SRR1946408	9848
SRR1946409	9849
SRR1946410	9850
SRR1946411	9851
SRR1946412	9852
SRR1946413	9853
SRR1946414	9854
SRR1946415	9855
SRR1946416	9856
SRR1946417	9857
SRR1946418	9858
SRR1946419	9859
SRR1946420	9860
SRR1946421	9861
SRR1946422	9862
SRR1946423	9864
SRR1946424	9866
SRR1946425	9867
SRR1946426	9868
SRR1946427	9869
SRR1946428	9870
SRR1946429	9871
SRR1946430	9873
SRR1946431	9874
SRR1946432	9875
SRR1946433	9876
SRR1946434	9877
SRR1946435	9878
SRR1946436	9879
SRR1946437	9880
SRR1946438	9881
SRR1946439	9882
SRR1946440	9883
SRR1946441	9885
SRR1946442	9886
SRR1946443	9887
SRR1946444	9888
SRR1946445	9890
SRR1946446	9891
SRR1946447	9892
SRR1946448	9894
SRR1946449	9895
SRR1946450	9897
SRR1946451	9898
SRR1946452	9899
SRR1946453	9900
SRR1946454	9901
SRR1946455	9902
SRR1946456	9903
SRR1946457	9904
SRR1946458	9905
SRR1946459	9906
SRR1946460	9908
SRR1946461	9909
SRR1946462	9910
SRR1946463	9911
SRR1946464	9912
SRR1946465	9914
SRR1946466	9915
SRR1946467	9917
SRR1946468	9918
SRR1946469	9920
SRR1946270	9691
SRR1946271	9692
SRR1946272	9693
SRR1946273	9694
SRR1946274	9695
SRR1946275	9696
SRR1946276	9697
SRR1946277	9698
SRR1946278	9699
SRR1946279	9700
SRR1946280	9701
SRR1946281	9703
SRR1946282	9704
SRR1946283	9705
SRR1946284	9706
SRR1946285	9707
SRR1946286	9708
SRR1946287	9709
SRR1946288	9710
SRR1946289	9711
SRR1946290	9712
SRR1946291	9713
SRR1946292	9714
SRR1946293	9716
SRR1946294	9717
SRR1946295	9718
SRR1946296	9719
SRR1946297	9720
SRR1946298	9721
SRR1946299	9722
SRR1946300	9723
SRR1946301	9725
SRR1946302	9726
SRR1946303	9727
SRR1946304	9728
SRR1946305	9729
SRR1946306	9730
SRR1946307	9731
SRR1946308	9732
SRR1946309	9733
SRR1946310	9735
SRR1946311	9736
SRR1946312	9737
SRR1946313	9738
SRR1946314	9739
SRR1946315	9741
SRR1946316	9743
SRR1946317	9744
SRR1946318	9745
SRR1946319	9747
SRR1946320	9748
SRR1946321	9749
SRR1946322	9754
SRR1946323	9755
SRR1946324	9756
SRR1946325	9757
SRR1946326	9758
SRR1946327	9759
SRR1946328	9761
SRR1946329	9762
SRR1946330	9764
SRR1946331	9766
SRR1946332	9768
SRR1946333	9769
SRR1946334	9770
SRR1946335	9771
SRR1946336	9772
SRR1946337	9774
SRR1946338	9775
SRR1946339	9776
SRR1946340	9777
SRR1946341	9778
SRR1946342	9779
SRR1946343	9780
SRR1946344	9781
SRR1946345	9782
SRR1946346	9783
SRR1946347	9784
SRR1946348	9785
SRR1946349	9786
SRR1946350	9787
SRR1946351	9788
SRR1946352	9789
SRR1946353	9790
SRR1946354	9791
SRR1946355	9792
SRR1946356	9793
SRR1946357	9794
SRR1946358	9795
SRR1946359	9796
SRR1946360	9797
SRR1946361	9798
SRR1946362	9799
SRR1946363	9800
SRR1946364	9801
SRR1946365	9802
SRR1946366	9803
SRR1946367	9804
SRR1946368	9805
SRR1946369	9806
SRR1946170	9577
SRR1946171	9578
SRR1946172	9579
SRR1946173	9581
SRR1946174	9582
SRR1946175	9583
SRR1946176	9584
SRR1946177	9585
SRR1946178	9586
SRR1946179	9587
SRR1946180	9588
SRR1946181	9589
SRR1946182	9590
SRR1946183	9591
SRR1946184	9592
SRR1946185	9593
SRR1946186	9594
SRR1946187	9595
SRR1946188	9596
SRR1946189	9597
SRR1946190	9598
SRR1946191	9599
SRR1946192	9600
SRR1946193	9601
SRR1946194	9602
SRR1946195	9606
SRR1946196	9607
SRR1946197	9608
SRR1946198	9609
SRR1946199	9610
SRR1946200	9611
SRR1946201	9612
SRR1946202	9613
SRR1946203	9615
SRR1946204	9616
SRR1946205	9617
SRR1946206	9619
SRR1946207	9620
SRR1946208	9621
SRR1946209	9622
SRR1946210	9624
SRR1946211	9625
SRR1946212	9626
SRR1946213	9627
SRR1946214	9628
SRR1946215	9629
SRR1946216	9630
SRR1946217	9631
SRR1946218	9632
SRR1946219	9633
SRR1946220	9634
SRR1946221	9635
SRR1946222	9636
SRR1946223	9637
SRR1946224	9638
SRR1946225	9639
SRR1946226	9640
SRR1946227	9641
SRR1946228	9642
SRR1946229	9643
SRR1946230	9644
SRR1946231	9645
SRR1946232	9646
SRR1946233	9647
SRR1946234	9648
SRR1946235	9649
SRR1946236	9651
SRR1946237	9653
SRR1946238	9655
SRR1946239	9656
SRR1946240	9657
SRR1946241	9658
SRR1946242	9659
SRR1946243	9660
SRR1946244	9661
SRR1946245	9663
SRR1946246	9664
SRR1946247	9665
SRR1946248	9666
SRR1946249	9667
SRR1946250	9668
SRR1946251	9669
SRR1946252	9670
SRR1946253	9671
SRR1946254	9672
SRR1946255	9673
SRR1946256	9676
SRR1946257	9677
SRR1946258	9678
SRR1946259	9679
SRR1946260	9680
SRR1946261	9681
SRR1946262	9682
SRR1946263	9683
SRR1946264	9684
SRR1946265	9685
SRR1946266	9686
SRR1946267	9687
SRR1946268	9689
SRR1946269	9690
SRR1946070	9382
SRR1946071	9383
SRR1946072	9386
SRR1946073	9388
SRR1946074	9390
SRR1946075	9391
SRR1946076	9392
SRR1946077	9394
SRR1946078	9395
SRR1946079	9399
SRR1946080	9402
SRR1946081	9404
SRR1946082	9405
SRR1946083	9407
SRR1946084	9408
SRR1946085	9409
SRR1946086	9412
SRR1946087	9413
SRR1946088	9416
SRR1946089	9421
SRR1946090	9427
SRR1946091	9433
SRR1946092	9436
SRR1946093	9437
SRR1946094	9442
SRR1946095	9450
SRR1946096	9451
SRR1946097	9452
SRR1946098	9453
SRR1946099	9454
SRR1946100	9455
SRR1946101	9470
SRR1946102	9471
SRR1946103	9476
SRR1946104	9481
SRR1946105	9503
SRR1946106	9506
SRR1946107	9507
SRR1946108	9508
SRR1946109	9509
SRR1946110	9510
SRR1946111	9511
SRR1946112	9512
SRR1946113	9513
SRR1946114	9514
SRR1946115	9515
SRR1946116	9517
SRR1946117	9518
SRR1946118	9519
SRR1946119	9520
SRR1946120	9521
SRR1946121	9522
SRR1946122	9523
SRR1946123	9524
SRR1946124	9525
SRR1946125	9526
SRR1946126	9527
SRR1946127	9528
SRR1946128	9529
SRR1946129	9530
SRR1946130	9531
SRR1946131	9532
SRR1946132	9533
SRR1946133	9534
SRR1946134	9535
SRR1946135	9536
SRR1946136	9537
SRR1946137	9539
SRR1946138	9540
SRR1946139	9541
SRR1946140	9542
SRR1946141	9543
SRR1946142	9544
SRR1946143	9545
SRR1946144	9546
SRR1946145	9547
SRR1946146	9548
SRR1946147	9549
SRR1946148	9550
SRR1946149	9551
SRR1946150	9552
SRR1946151	9553
SRR1946152	9554
SRR1946153	9555
SRR1946154	9556
SRR1946155	9557
SRR1946156	9558
SRR1946157	9559
SRR1946158	9560
SRR1946159	9561
SRR1946160	9562
SRR1946161	9564
SRR1946162	9565
SRR1946163	9567
SRR1946164	9568
SRR1946165	9569
SRR1946166	9571
SRR1946167	9573
SRR1946168	9574
SRR1946169	9576
SRR1945970	8235
SRR1945971	8236
SRR1945972	8237
SRR1945973	8238
SRR1945974	8239
SRR1945975	8240
SRR1945976	8241
SRR1945977	8242
SRR1945978	8243
SRR1945979	8244
SRR1945980	8246
SRR1945981	8247
SRR1945982	8249
SRR1945983	8256
SRR1945984	8258
SRR1945985	8259
SRR1945986	8264
SRR1945987	8283
SRR1945988	8284
SRR1945989	8285
SRR1945990	8290
SRR1945991	8297
SRR1945992	8306
SRR1945993	8307
SRR1945994	8311
SRR1945995	8312
SRR1945996	8326
SRR1945997	8334
SRR1945998	8335
SRR1945999	8337
SRR1946000	8343
SRR1946001	8351
SRR1946002	8354
SRR1946003	8357
SRR1946004	8365
SRR1946005	8366
SRR1946006	8369
SRR1946007	8376
SRR1946008	8386
SRR1946009	8387
SRR1946010	8419
SRR1946011	8420
SRR1946012	8422
SRR1946013	8424
SRR1946014	8426
SRR1946015	8427
SRR1946016	8464
SRR1946017	8483
SRR1946018	8699
SRR1946019	8723
SRR1946020	9027
SRR1946021	9057
SRR1946022	9058
SRR1946023	9067
SRR1946024	9069
SRR1946025	9070
SRR1946026	9075
SRR1946027	9078
SRR1946028	9079
SRR1946029	9081
SRR1946030	9084
SRR1946031	9085
SRR1946032	9089
SRR1946033	9091
SRR1946034	9095
SRR1946035	9099
SRR1946036	9100
SRR1946037	9102
SRR1946038	9103
SRR1946039	9104
SRR1946040	9105
SRR1946041	9106
SRR1946042	9111
SRR1946043	9113
SRR1946044	9114
SRR1946045	9115
SRR1946046	9121
SRR1946047	9125
SRR1946048	9128
SRR1946049	9130
SRR1946050	9131
SRR1946051	9133
SRR1946052	9134
SRR1946053	9298
SRR1946054	9312
SRR1946055	9314
SRR1946056	9321
SRR1946057	9323
SRR1946058	9332
SRR1946059	9336
SRR1946060	9339
SRR1946061	9343
SRR1946062	9352
SRR1946063	9353
SRR1946064	9363
SRR1946065	9369
SRR1946066	9370
SRR1946067	9371
SRR1946068	9380
SRR1946069	9381
SRR1945870	7217
SRR1945871	7218
SRR1945872	7223
SRR1945873	7231
SRR1945874	7236
SRR1945875	7244
SRR1945876	7248
SRR1945877	7250
SRR1945878	7255
SRR1945879	7258
SRR1945880	7268
SRR1945881	7273
SRR1945882	7276
SRR1945883	7280
SRR1945884	7282
SRR1945885	7287
SRR1945886	7288
SRR1945887	7296
SRR1945888	7298
SRR1945889	7305
SRR1945890	7306
SRR1945891	7307
SRR1945892	7314
SRR1945893	7316
SRR1945894	7319
SRR1945895	7320
SRR1945896	7322
SRR1945897	7323
SRR1945898	7327
SRR1945899	7328
SRR1945900	7332
SRR1945901	7333
SRR1945902	7337
SRR1945903	7342
SRR1945904	7343
SRR1945905	7344
SRR1945906	7346
SRR1945907	7347
SRR1945908	7349
SRR1945909	7350
SRR1945910	7353
SRR1945911	7354
SRR1945912	7356
SRR1945913	7358
SRR1945914	7359
SRR1945915	7372
SRR1945916	7373
SRR1945917	7377
SRR1945918	7378
SRR1945919	7382
SRR1945920	7383
SRR1945921	7384
SRR1945922	7387
SRR1945923	7394
SRR1945924	7396
SRR1945925	7404
SRR1945926	7411
SRR1945927	7413
SRR1945928	7415
SRR1945929	7416
SRR1945930	7417
SRR1945931	7418
SRR1945932	7419
SRR1945933	7424
SRR1945934	7427
SRR1945935	7430
SRR1945936	7460
SRR1945937	7461
SRR1945938	7471
SRR1945939	7475
SRR1945940	7477
SRR1945941	7514
SRR1945942	7515
SRR1945943	7516
SRR1945944	7517
SRR1945945	7520
SRR1945946	7521
SRR1945947	7523
SRR1945948	7525
SRR1945949	7529
SRR1945950	7530
SRR1945951	7566
SRR1945952	7568
SRR1945953	7717
SRR1945954	7757
SRR1945955	7767
SRR1945956	7917
SRR1945957	7947
SRR1945958	8037
SRR1945959	8057
SRR1945960	8077
SRR1945961	8132
SRR1945962	8171
SRR1945963	8214
SRR1945964	8222
SRR1945965	8227
SRR1945966	8230
SRR1945967	8231
SRR1945968	8233
SRR1945969	8234
SRR1945770	6929
SRR1945771	6931
SRR1945772	6932
SRR1945773	6933
SRR1945774	6938
SRR1945775	6940
SRR1945776	6943
SRR1945777	6944
SRR1945778	6945
SRR1945779	6951
SRR1945780	6956
SRR1945781	6957
SRR1945782	6958
SRR1945783	6959
SRR1945784	6960
SRR1945785	6961
SRR1945786	6963
SRR1945787	6966
SRR1945788	6967
SRR1945789	6968
SRR1945790	6969
SRR1945791	6970
SRR1945792	6971
SRR1945793	6973
SRR1945794	6974
SRR1945795	6975
SRR1945796	6976
SRR1945797	6979
SRR1945798	6981
SRR1945799	6982
SRR1945800	6984
SRR1945801	6986
SRR1945802	6987
SRR1945803	6989
SRR1945804	6990
SRR1945805	6992
SRR1945806	6997
SRR1945807	7000
SRR1945808	7002
SRR1945809	7003
SRR1945810	7008
SRR1945811	7013
SRR1945812	7014
SRR1945813	7025
SRR1945814	7026
SRR1945815	7028
SRR1945816	7031
SRR1945817	7033
SRR1945818	7036
SRR1945819	7058
SRR1945820	7061
SRR1945821	7062
SRR1945822	7063
SRR1945823	7064
SRR1945824	7067
SRR1945825	7068
SRR1945826	7071
SRR1945827	7072
SRR1945828	7077
SRR1945829	7081
SRR1945830	7092
SRR1945831	7094
SRR1945832	7096
SRR1945833	7102
SRR1945834	7103
SRR1945835	7106
SRR1945836	7107
SRR1945837	7109
SRR1945838	7111
SRR1945839	7117
SRR1945840	7119
SRR1945841	7120
SRR1945842	7125
SRR1945843	7126
SRR1945844	7127
SRR1945845	7130
SRR1945846	7133
SRR1945847	7138
SRR1945848	7143
SRR1945849	7147
SRR1945850	7158
SRR1945851	7160
SRR1945852	7161
SRR1945853	7162
SRR1945854	7163
SRR1945855	7164
SRR1945856	7165
SRR1945857	7169
SRR1945858	7177
SRR1945859	7181
SRR1945860	7183
SRR1945861	7186
SRR1945862	7192
SRR1945863	7199
SRR1945864	7202
SRR1945865	7203
SRR1945866	7207
SRR1945867	7208
SRR1945868	7209
SRR1945869	7213
SRR1945670	6126
SRR1945671	6128
SRR1945672	6131
SRR1945673	6132
SRR1945674	6133
SRR1945675	6134
SRR1945676	6136
SRR1945677	6137
SRR1945678	6138
SRR1945679	6140
SRR1945680	6141
SRR1945681	6142
SRR1945682	6145
SRR1945683	6148
SRR1945684	6149
SRR1945685	6150
SRR1945686	6151
SRR1945687	6153
SRR1945688	6154
SRR1945689	6163
SRR1945690	6166
SRR1945691	6169
SRR1945692	6172
SRR1945693	6173
SRR1945694	6174
SRR1945695	6177
SRR1945696	6180
SRR1945697	6184
SRR1945698	6188
SRR1945699	6189
SRR1945700	6191
SRR1945701	6192
SRR1945702	6193
SRR1945703	6194
SRR1945704	6195
SRR1945705	6198
SRR1945706	6201
SRR1945707	6202
SRR1945708	6203
SRR1945709	6209
SRR1945710	6210
SRR1945711	6214
SRR1945712	6216
SRR1945713	6217
SRR1945714	6218
SRR1945715	6220
SRR1945716	6221
SRR1945717	6231
SRR1945718	6235
SRR1945719	6237
SRR1945720	6238
SRR1945721	6240
SRR1945722	6241
SRR1945723	6242
SRR1945724	6243
SRR1945725	6244
SRR1945726	6252
SRR1945727	6255
SRR1945728	6258
SRR1945729	6268
SRR1945730	6276
SRR1945731	6284
SRR1945732	6296
SRR1945733	6390
SRR1945734	6396
SRR1945735	6413
SRR1945736	6424
SRR1945737	6434
SRR1945738	6445
SRR1945739	6680
SRR1945740	6739
SRR1945741	6740
SRR1945742	6744
SRR1945743	6749
SRR1945744	6750
SRR1945745	6805
SRR1945746	6806
SRR1945747	6814
SRR1945748	6830
SRR1945749	6897
SRR1945750	6898
SRR1945751	6900
SRR1945752	6901
SRR1945753	6903
SRR1945754	6904
SRR1945755	6907
SRR1945756	6908
SRR1945757	6909
SRR1945758	6911
SRR1945759	6913
SRR1945760	6915
SRR1945761	6917
SRR1945762	6918
SRR1945763	6919
SRR1945764	6920
SRR1945765	6922
SRR1945766	6923
SRR1945767	6924
SRR1945768	6926
SRR1945769	6927
SRR1945570	5717
SRR1945571	5718
SRR1945572	5720
SRR1945573	5726
SRR1945574	5741
SRR1945575	5748
SRR1945576	5757
SRR1945577	5768
SRR1945578	5772
SRR1945579	5776
SRR1945580	5779
SRR1945581	5784
SRR1945582	5798
SRR1945583	5800
SRR1945584	5811
SRR1945585	5822
SRR1945586	5830
SRR1945587	5831
SRR1945588	5832
SRR1945589	5836
SRR1945590	5837
SRR1945591	5856
SRR1945592	5860
SRR1945593	5865
SRR1945594	5867
SRR1945595	5874
SRR1945596	5890
SRR1945597	5893
SRR1945598	5907
SRR1945599	5921
SRR1945600	5950
SRR1945601	5984
SRR1945602	5993
SRR1945603	6008
SRR1945604	6009
SRR1945605	6010
SRR1945606	6011
SRR1945607	6012
SRR1945608	6013
SRR1945609	6016
SRR1945610	6017
SRR1945611	6019
SRR1945612	6020
SRR1945613	6021
SRR1945614	6022
SRR1945615	6023
SRR1945616	6024
SRR1945617	6025
SRR1945618	6030
SRR1945619	6034
SRR1945620	6035
SRR1945621	6036
SRR1945622	6038
SRR1945623	6039
SRR1945624	6040
SRR1945625	6041
SRR1945626	6042
SRR1945627	6043
SRR1945628	6046
SRR1945629	6064
SRR1945630	6069
SRR1945631	6070
SRR1945632	6071
SRR1945633	6073
SRR1945634	6074
SRR1945635	6076
SRR1945636	6077
SRR1945637	6085
SRR1945638	6086
SRR1945639	6087
SRR1945640	6088
SRR1945641	6090
SRR1945642	6091
SRR1945643	6092
SRR1945644	6094
SRR1945645	6095
SRR1945646	6096
SRR1945647	6097
SRR1945648	6098
SRR1945649	6099
SRR1945650	6100
SRR1945651	6101
SRR1945652	6102
SRR1945653	6104
SRR1945654	6105
SRR1945655	6106
SRR1945656	6107
SRR1945657	6108
SRR1945658	6109
SRR1945659	6111
SRR1945660	6112
SRR1945661	6113
SRR1945662	6114
SRR1945663	6115
SRR1945664	6118
SRR1945665	6119
SRR1945666	6122
SRR1945667	6123
SRR1945668	6124
SRR1945669	6125
SRR1945479	1002
SRR1945480	1006
SRR1945481	1061
SRR1945482	1062
SRR1945483	1063
SRR1945484	1066
SRR1945485	1070
SRR1945486	1158
SRR1945487	1166
SRR1945488	1254
SRR1945489	1257
SRR1945490	1313
SRR1945491	1317
SRR1945492	1552
SRR1945493	1612
SRR1945494	1622
SRR1945495	1651
SRR1945496	1652
SRR1945497	1676
SRR1945498	1684
SRR1945499	1739
SRR1945500	1741
SRR1945501	1756
SRR1945502	1757
SRR1945503	1793
SRR1945504	1797
SRR1945505	1819
SRR1945506	1820
SRR1945507	1829
SRR1945508	1834
SRR1945509	1835
SRR1945510	1851
SRR1945511	1852
SRR1945512	1853
SRR1945513	1872
SRR1945514	1890
SRR1945515	1925
SRR1945516	1942
SRR1945517	1943
SRR1945518	1954
SRR1945519	2016
SRR1945520	2017
SRR1945521	2031
SRR1945522	2053
SRR1945523	2057
SRR1945524	2081
SRR1945525	2091
SRR1945526	2106
SRR1945527	2108
SRR1945528	2141
SRR1945529	2159
SRR1945530	2166
SRR1945531	2171
SRR1945532	2191
SRR1945533	2202
SRR1945534	2212
SRR1945535	2239
SRR1945536	2240
SRR1945537	2276
SRR1945538	2278
SRR1945539	2285
SRR1945540	2286
SRR1945541	2317
SRR1945542	2370
SRR1945543	2412
SRR1945544	4779
SRR1945545	4807
SRR1945546	4826
SRR1945547	4840
SRR1945548	4857
SRR1945549	4884
SRR1945550	4900
SRR1945551	4939
SRR1945552	4958
SRR1945553	5023
SRR1945554	5104
SRR1945555	5151
SRR1945556	5165
SRR1945557	5210
SRR1945558	5236
SRR1945559	5249
SRR1945560	5253
SRR1945561	5276
SRR1945562	5279
SRR1945563	5349
SRR1945564	5353
SRR1945565	5395
SRR1945566	5486
SRR1945567	5577
SRR1945568	5644
SRR1945569	5651
SRR1945470	854
SRR1945471	867
SRR1945472	868
SRR1945473	870
SRR1945474	915
SRR1945475	932
SRR1945476	991
SRR1945477	992
SRR1945478	997
SRR1945436	108
SRR1945437	139
SRR1945438	159
SRR1945439	265
SRR1945440	350
SRR1945441	351
SRR1945442	403
SRR1945443	410
SRR1945444	424
SRR1945445	428
SRR1945446	430
SRR1945447	470
SRR1945448	476
SRR1945449	484
SRR1945450	504
SRR1945451	506
SRR1945452	531
SRR1945453	544
SRR1945454	546
SRR1945455	628
SRR1945456	630
SRR1945457	680
SRR1945458	681
SRR1945459	685
SRR1945460	687
SRR1945461	728
SRR1945462	742
SRR1945463	763
SRR1945464	765
SRR1945465	766
SRR1945466	768
SRR1945467	772
SRR1945468	801
SRR1945469	853
SRR1945435	88
