## Additional file 7 for "Reference-based QUantification Of gene Dispensability (QUOD)"

gene_name	dispensability_score	annotation
g3578	8.27010128098075	Co-chaperone GrpE family protein
g3062	3.48743445702885	RNA-binding (RRM/RBD/RNP motifs) family protein
g5449	2.95056220792854	Tetratricopeptide repeat (TPR)-like superfamily protein
g5422	2.91425063660973	Tetratricopeptide repeat (TPR)-like superfamily protein
g5439	2.88909570257722	Tetratricopeptide repeat (TPR)-like superfamily protein
g22071	2.02637625544544	ARM repeat superfamily protein
g17446	1.7749285975378	transmembrane protein
g27557	1.7717207126842	YCF20-like protein (DUF565)
g4261	1.74315085453587	hypothetical protein
g26815	1.69139398570785	cofactor assembly, complex C (B6F)
g22066	1.69069934971663	ARM repeat superfamily protein
g4260	1.68810889680931	hypothetical protein
g30016	1.67340219807807	hypothetical protein
g449	1.59065603992406	hypothetical protein
g26068	1.5838905919581	Pyridoxal-5'-phosphate-dependent enzyme family protein
g27278	1.56895018987897	cyclin-dependent kinase inhibitor SMR3-like protein
g17004	1.50335559070842	Peptidase C78, ubiquitin fold modifier-specific peptidase 1/ 2
g14626	1.4905610852918	proline-rich nuclear receptor coactivator
g25752	1.47961162521971	stress induced protein
g5848	1.47655169156876	LURP-one-like protein (DUF567)
g25944	1.45301564970361	Zim17-type zinc finger protein
g19420	1.43822142676964	transmembrane protein
g22953	1.43803498877899	AT-hook protein of GA feedback 1
g21187	1.42429577258682	transcription factor-like protein
g5771	1.42095951691987	Bifunctional inhibitor/lipid-transfer protein/seed storage 2S albumin superfamily protein
g16943	1.4132695338621	Galactose mutarotase-like superfamily protein
g9832	1.40857122992306	WRKY DNA-binding protein 15
g9868	1.4002884247425	homolog of Synechocystis YCF37
g2719	1.39635582193235	hypothetical protein
g30085	1.39611011701088	hypothetical protein
g5958	1.39356772711432	Glycine-rich protein family
g26887	1.38555981026036	hypothetical protein
g2169	1.37217944362757	hydroxyproline-rich glycoprotein family protein
g28803	1.36556447629532	Ras-related small GTP-binding family protein
g20737	1.3649939507199	EPIDERMAL PATTERNING FACTOR-like protein
g18758	1.35933329190667	rhamnogalacturonan xylosyltransferase 2
g27576	1.35568329590873	transmembrane protein, putative (Protein of unknown function, DUF599)
g29803	1.34683442552292	inflorescence deficient in abscission (IDA)-like 2
g4510	1.34125425941157	Cyclin-dependent kinase inhibitor family protein
g7332	1.34004666215156	STAS domain / Sulfate transporter family
g22889	1.33901960257672	SAUR-like auxin-responsive protein family
g13115	1.33090193745202	auxin-induced in root cultures-like protein
g23398	1.32733345661876	hypothetical protein (DUF581)
g5021	1.32293041288846	Calcium-binding EF hand family protein
g4285	1.3216362001005	alpha/beta-Hydrolases superfamily protein
g23180	1.3213496292531	Ribosomal protein L12/ ATP-dependent Clp protease adaptor protein ClpS family protein
g28771	1.32010993134302	serine protease, putative (Protein of unknown function, DUF538)
g20251	1.31739767398597	IQ-domain 16
g11937	1.31622884882097	transmembrane protein
g8865	1.31560101692093	hypothetical protein
g4193	1.31529580456416	SNARE associated Golgi protein family
g14289	1.31472973806242	MUTS homolog 2
g6230	1.31344670583339	membrane-associated kinase regulator
g27466	1.31182564702238	Zinc-binding alcohol dehydrogenase family protein
g27872	1.31028211767129	GDSL-like Lipase/Acylhydrolase superfamily protein
g16508	1.30844435605434	Late embryogenesis abundant (LEA) hydroxyproline-rich glycoprotein family
g136	1.30576300920745	germin-like protein subfamily 2 member 2 precursor
g4429	1.30548240980886	Transducin/WD40 repeat-like superfamily protein
g29067	1.30545726761422	transmembrane protein
g14923	1.2999025607213	RNA-directed DNA polymerase (reverse transcriptase)-related family protein
g27218	1.2927922009851	Pectin lyase-like superfamily protein
g18	1.29042376803402	S-adenosyl-L-methionine-dependent methyltransferases superfamily protein
g26516	1.28880953106806	xylogalacturonan deficient 1
g10315	1.28781009869975	UDP-Glycosyltransferase superfamily protein
g10298	1.28734769424686	serine carboxypeptidase-like 51
g14944	1.28554829579947	Heavy metal transport/detoxification superfamily protein
g4347	1.28236461669878	Pectin lyase-like superfamily protein
g5693	1.28169833714063	Ankyrin repeat family protein
g5960	1.27598298398945	calcineurin B-like protein 8
g1823	1.2754588363089	BR enhanced expression 1
g9792	1.27523704621282	growth factor
g12018	1.27465548522189	Calcium-binding EF-hand family protein
g5809	1.27240926988483	ribosome biogenesis NEP1-like protein
g20545	1.26826757386058	Late embryogenesis abundant protein (LEA) family protein
g10293	1.26691929921965	hypothetical protein
g24018	1.26609142745368	WCRKC thioredoxin 1
g6913	1.26488901682888	BR enhanced expression 3
g15123	1.26451005518959	Anther-specific protein agp1-like protein
g5743	1.26400302886971	sulfated surface-like glycoprotein
g6080	1.26304599946486	beta-hexosaminidase 3
g27331	1.26112601911746	ribosomal protein large subunit 27
g18393	1.26108336468301	germin-like protein 10
g5679	1.26069394455676	senescence regulator (Protein of unknown function, DUF584)
g23147	1.25969238961289	cytochrome P450, family 81, subfamily H, polypeptide 1
g9866	1.25834948068402	Reticulan like protein B13
g11688	1.25601041103418	transmembrane protein
g3675	1.25462911076113	MEI2 C-terminal RRM only like 1
g28954	1.25440887435894	gibberellic acid methyltransferase 2
g16482	1.25364756863436	thylakoid lumenal P17.1 protein
g9036	1.25345698667579	RING/U-box superfamily protein
g10048	1.25331370302493	EEIG1/EHBP1 protein amino-terminal domain protein
g16926	1.2516508048146	TEOSINTE BRANCHED, cycloidea and PCF (TCP) 14
g5045	1.25078663098532	GDSL-like Lipase/Acylhydrolase superfamily protein
g9647	1.25063072568483	SMAD/FHA domain-containing protein
g4293	1.25045565314321	inositol polyphosphate 5-phosphatase 11
g12656	0.745775857606633	NAD(P)-binding Rossmann-fold superfamily protein
g2464	0.721646688047977	no annotation found
g5532	0.4354811631607	SWIM zinc finger family protein
