## Additional file 8 for "Reference-based QUantification Of gene Dispensability (QUOD)"

gene_name	dispensability_score	annotation
g19254	inf	no annotation found
g5392	115.93088145859609	Nucleoporin autopeptidase
g15101	104.62746074986288	ATP binding microtubule motor family protein
g21596	100.0763447402891	Bifunctional inhibitor/lipid-transfer protein/seed storage 2S albumin superfamily protein
g21597	90.57292317878104	Bifunctional inhibitor/lipid-transfer protein/seed storage 2S albumin superfamily protein
g19721	64.0986211442794	no annotation found
g5390	50.54437102531332	glutathione S-transferase TAU 16
g3924	50.221737716459764	DNAse I-like superfamily protein
g5391	44.04173765392494	actin cross-linking protein (DUF569)
g20055	31.88263766868674	no annotation found
g3311	31.03315189950319	P-loop containing nucleoside triphosphate hydrolases superfamily protein
g20059	30.90827608982596	LRR and NB-ARC domains-containing disease resistance protein
g16887	30.177086522121133	Pol polyprotein/retrotransposon
g20054	29.860504984571588	LRR and NB-ARC domains-containing disease resistance protein
g20052	29.29878726770365	K-box region protein (DUF1985)
g20051	28.486723399047854	cysteine-rich RECEPTOR-like kinase
g20058	27.014578996111904	PAR1 protein
g3317	24.95972702318331	P-loop containing nucleoside triphosphate hydrolases superfamily protein
g3855	24.74820221352681	DNAse I-like superfamily protein
g5442	23.69095493671777	Nucleoporin autopeptidase
g3312	23.09785694638747	P-loop containing nucleoside triphosphate hydrolases superfamily protein
g5389	22.747751029118028	Disease resistance protein (CC-NBS-LRR class) family
g3325	22.524197887567926	P-loop containing nucleoside triphosphate hydrolases superfamily protein
g20056	22.3433373899791	Copia-like polyprotein/retrotransposon
g3898	21.89866792445402	no annotation found
g3316	21.79132616084946	RNA-directed DNA polymerase (reverse transcriptase)-related family protein
g5780	21.42173913622604	no annotation found
g5403	20.595754905638803	actin cross-linking protein (DUF569)
g3603	20.505688579250293	replication-like protein
g7623	20.306363310297968	maternal effect embryo arrest protein
g3601	19.975552534620256	En/Spm-like transposon, putative (DUF1985)
g3859	19.948402234931553	no annotation found
g3602	19.777533798070554	no annotation found
g27121	19.51181426770994	BED zinc finger and hAT dimerization domain-containing protein DAYSLEEPER
g3588	19.504795534744925	zinc knuckle (CCHC-type) family protein
g3600	19.2164789543786	replication-like protein
g3586	19.116159744274604	hypothetical protein
g3899	18.971214106701808	hypothetical protein
g3604	18.911005700371877	hypothetical protein
g3314	18.851415337223976	no annotation found
g3605	18.742554039986867	Ulp1 protease family protein
g3607	18.667022236078804	ribonuclease H
g20057	18.430167512759827	cysteine-rich RECEPTOR-like kinase
g20060	17.977292523284707	no annotation found
g8080	17.56994203738412	replication-like protein
g8079	17.441206005817616	replication-like protein
g3328	17.12528368281765	no annotation found
g5602	17.106002807616896	homeobox-leucine zipper protein-like protein
g3329	17.094817751629844	phloem protein 2-A3
g16756	17.011984315513146	RNA-directed DNA polymerase (reverse transcriptase)-related family protein
g20053	16.878146500757644	MuDR family transposase
g8081	15.808636793014886	Nucleic acid-binding, OB-fold-like protein
g3757	15.61830906491368	BED zinc finger and hAT dimerization domain-containing protein DAYSLEEPER
g3613	15.537053631670242	no annotation found
g8077	15.350750940082921	no annotation found
g3327	15.116210802435234	no annotation found
g3112	14.531235344963555	N-acetyl-l-glutamate synthase 1
g16801	14.278002589352079	F-box and associated interaction domains-containing protein
g15949	14.211189465726413	RNA-directed DNA polymerase (reverse transcriptase)-related family protein
g24905	14.098043295340299	NC domain-containing protein-like protein
g3875	14.040266222352248	no annotation found
g15370	13.90954390188442	no annotation found
g3868	13.648656955301075	En/Spm-like transposon, putative (DUF1985)
g3751	13.351595096633034	no annotation found
g3750	13.29069407157254	BED zinc finger and hAT dimerization domain-containing protein DAYSLEEPER
g3326	13.247730678652307	MuDR family transposase
g5446	13.198563962600128	Disease resistance protein (CC-NBS-LRR class) family
g5408	13.160804622930309	Disease resistance protein (CC-NBS-LRR class) family
g20050	13.067370258931948	cysteine-rich RECEPTOR-like kinase
g5436	12.89453536033752	Disease resistance protein (CC-NBS-LRR class) family
g5387	12.851579506937973	glutathione S-transferase TAU 15
g3870	12.817804418494845	MuDR family transposase
g5419	12.723830433016875	Disease resistance protein (CC-NBS-LRR class) family
g5429	12.538864917695225	Disease resistance protein (CC-NBS-LRR class) family
g946	12.514306613153307	P-loop containing nucleoside triphosphate hydrolases superfamily protein
g5427	12.17065481638061	glutathione S-transferase TAU 15
g5412	12.149351997090541	Disease resistance protein (CC-NBS-LRR class) family
g3321	11.987288323416573	no annotation found
g5388	11.857893077857728	Disease resistance protein (CC-NBS-LRR class) family
g20061	11.844891731001658	no annotation found
g5445	11.841207238194135	Disease resistance protein (CC-NBS-LRR class) family
g5443	11.763582868197792	glutathione S-transferase TAU 15
g3590	11.73873227963156	no annotation found
g20062	11.710441455623954	no annotation found
g3581	11.554491776150108	no annotation found
g5444	11.336792121829589	glutathione S-transferase TAU 15
g3758	11.178185709309064	no annotation found
g8078	11.13058220821853	PIF1 helicase
g3323	11.102859593087707	hypothetical protein
g5435	11.099325006908044	Disease resistance protein (CC-NBS-LRR class) family
g3869	10.889822547807453	no annotation found
g3322	10.638952757842276	Glucose-6-phosphate/phosphate translocator-like protein
g14151	10.59463712785355	BED zinc finger and hAT dimerization domain-containing protein DAYSLEEPER
g5428	10.544511881407065	Disease resistance protein (CC-NBS-LRR class) family
g15375	10.49109170133109	cysteine-rich RECEPTOR-like kinase
g15373	10.473074191198966	cysteine-rich RECEPTOR-like kinase
g5418	10.47086906613631	Disease resistance protein (CC-NBS-LRR class) family
g3324	10.371315334837174	BED zinc finger and hAT dimerization domain-containing protein DAYSLEEPER
g5406	10.350716453342303	glutathione S-transferase TAU 15
g3608	10.320261197258732	no annotation found
