## Additional file 12 for "Reference-based QUantification Of gene Dispensability (QUOD)"

#Examples for (diploid) plant species were multiple cultivars are already sequenced. The application of QUOD to other eukaryotic species (e.g. pig: https://doi.org/10.1007/s11427-019-9551-7) is also feasible. Due to decreasing sequencing costs, it can be expected that there will be more suitable datasets available in the near future.
Glycine max	soybean	https://doi.org/10.1016/j.cell.2020.05.023; 10.1007/978-1-0716-0235-5_3
Cajanus cajan	pigeon pea	https://doi.org/10.1111/pbi.13354
Brassica oleracea	(wild) cabbage	https://doi.org/10.1038/ncomms13390
Capsicum	pepper	https://doi.org/10.1111/nph.15413
Helianthus annuus	sunflower	https://doi.org/10.1038/s41477-018-0329-0
Solanum lycopersicum	tomato	https://doi.org/10.1038/s41588-019-0410-2; https://doi.org/10.1038/s41477-019-0453-5
Hordeum vulgare	barley	https://doi.org/10.1007/s00122-020-03615-y
Oryza sativa	rice	https://doi.org/10.1038/s41588-018-0041-z; https://doi.org/10.1093/nar/gkw958
Zea mays	maize	https://doi.org/10.1007/978-3-319-97427-9_2; https://doi.org/10.1101/103747
Populus nigra, Populus deltoides, Populus trichocarpa	poplar	https://doi.org/10.1093/molbev/msw161
Sesamum indicum	sesame	https://doi.org/10.1111/pbi.13022
overview of genome sequences of different horticultural plants	-	https://doi.org/10.1038/s41438-019-0195-6
